# Data science approaches provide a roadmap to understanding the role of abscisic acid in defence

**DOI:** 10.1101/2022.05.30.493976

**Authors:** Katie Stevens, Iain. G. Johnston, Estrella Luna

**Affiliations:** School of Biosciences, University of Birmingham, Birmingham, B15 2TT, UK; Department of Mathematics, University of Bergen, Norway; Computational Biology Unit, University of Bergen, Norway

**Keywords:** ABA, plant hormone, resistance, decision tree, machine learning

## Abstract

Abscisic acid is a plant hormone well known to regulate abiotic stress responses. ABA is also recognised for its role in biotic defence, but there is currently a lack of consensus on whether it plays a positive or negative role. Here, we used supervised machine learning to analyse experimental observations on ABA to identify the most influential factors determining disease phenotypes. ABA concentration, plant age and pathogen lifestyle were identified in our computational predictions. We explored these predictions with new experiments in tomato, demonstrating that phenotypes after ABA treatment were highly dependent on plant age and pathogen lifestyle. Integration of these new results into the statistical framework refined the quantitative model of ABA influence, suggesting a framework for proposing and exploiting further research to make more progress on this complex question. Our approach provides a unifying road map to guide future studies involving the role of ABA in defence.
