## Supplementary material for "Data science approaches provide a roadmap to understanding the role of abscisic acid in defence": Table S1

Plant species	Plant variety	Plant genotype	Plant mutant	Mutant type	Plant age (weeks)	Tissue	ABA treatment	App method	Concentration (μm)	Pathogen type	Pathogen lifestyle	Pathogen species	Elicitor	% Resistance Change	Binary	Ref
Tomato	Money Maker	sitiens	ABA	ABA deficient	5	Leaves	ABA	soil drench	100	Fungus	Necrotrophic	B. cinerea	N/A	-800	Susceptible	Audenaert et al
Arabidopsis		aba2-1	ABA	ABA deficient	6	Leaves	ABA	Spray	80	Fungus	Biotrophic	G. cichoracearum	N/A	-660	Susceptible	Xiao et al 2017
Arabidopsis		aba3-1	ABA	ABA deficient	6	Leaves	ABA	Spray	80	Fungus	Biotrophic	G. cichoracearum	N/A	-455.5555556	Susceptible	Xiao et al 2017
Arabidopsis		aba2-12	ABA	ABA insensitive	4	Leaves	N/A	N/A	0	Oomycete	Necrotrophic	P. irregulare	N/A	-436.3636364	Susceptible	Adie et al 2007
Tomato	Money Maker	sitiens	ABA	ABA deficient	3	Leaves	ABA	spray	500	Fungus	Necrotrophic	B. cinerea	N/A	-375	Susceptible	Achuo et al 2006
Arabidopsis		aao3-2	ABA	ABA deficient	4	Leaves	N/A	N/A	0	Oomycete	Necrotrophic	P. irregulare	N/A	-354.5454545	Susceptible	Adie et al 2007
Arabidopsis		pmr4-1	OTHER	callose defficient	5	Leaves	N/A	N/A	0	Fungus	Necrotrophic	A. brassicola	N/A	-331.5789474	Susceptible	Flors et al 2007
Tomato	Money Maker	sitiens	ABA	ABA deficient	3	Leaves	ABA	spray	250	Fungus	Necrotrophic	B. cinerea	N/A	-325	Susceptible	Achuo et al 2006
Tomato	Money Maker	sitiens	ABA	ABA deficient	3	Leaves	ABA	spray	1000	Fungus	Necrotrophic	B. cinerea	N/A	-325	Susceptible	Achuo et al 2006
Arabidopsis	Col-0	abi1-6	ABA	ABA insensitive	4	Leaves	N/A	N/A	0	Bacterium	Necrotrophic	R. solanacearum	N/A	-300	Susceptible	Hernández-Blanco 2007
Tomato	Money Maker	sitiens	ABA	ABA deficient	3	Leaves	ABA	spray	750	Fungus	Necrotrophic	B. cinerea	N/A	-295	Susceptible	Achuo et al 2006
Tomato	Money Maker	WT	WT	WT	3	Leaves	N/A	N/A	0	Fungus	Necrotrophic	B. cinerea	N/A	-280	Susceptible	Achuo et al 2006
Arabidopsis		abi4-1	ABA	ABA insensitive	4	Leaves	N/A	N/A	0	Oomycete	Necrotrophic	P. irregulare	N/A	-209.0909091	Susceptible	Adie et al 2007
Arabidopsis		npq2-2	ABA	ABA deficient	5	Leaves	N/A	N/A	0	Fungus	Necrotrophic	A. brassicola	N/A	-168.4210526	Susceptible	Flors et al 2007
Arabidopsis		Col-0	WT	WT	6	Leaves	ABA	Spray	80	Fungus	Biotrophic	G. cichoracearum	N/A	-167.8571429	Susceptible	Xiao et al 2017
Arabidopsis		abi4-1	ABA	ABA insensitive	6	Leaves	ABA	Spray	80	Fungus	Biotrophic	G. cichoracearum	N/A	-167.8571429	Susceptible	Xiao et al 2017
Arabidopsis		pmr4	OTHER	callose production	4	Leaves	N/A	N/A	0	Oomycete	Necrotrophic	P. irregulare	N/A	-163.6363636	Susceptible	Adie et al 2007
Tomato	Money Maker	WT	WT	WT	3	Leaves	ABA	spray	10	Fungus	Necrotrophic	B. cinerea	N/A	-150	Susceptible	Achuo et al 2006
Tomato	Money Maker	sitiens	ABA	ABA deficient	5	Leaves	ABA	soil drench	10	Fungus	Necrotrophic	B. cinerea	N/A	-150	Susceptible	Audenaert et al
Arabidopsis		pmr4-1	OTHER	callose defficient	5	Leaves	N/A	N/A	0	Fungus	Necrotrophic	A. brassicola	BABA	-150	Susceptible	Flors et al 2007
Tomato	Money Maker	sitiens	ABA	ABA deficient	4	Leaves	ABA	phys supp	100	Bacterium	Necrotrophic	E. chrysanthemi	N/A	-145.3961456	Susceptible	Asselbergh et al 2008
Tomato	Money Maker	WT	WT	WT	3	Leaves	ABA	spray	50	Fungus	Biotrophic	O. neolycopersici	N/A	1.652892562	Resistant	Achuo et al 2006
Tomato	Money Maker	WT	WT	WT	3	Leaves	ABA	spray	10	Fungus	Biotrophic	O. neolycopersici	N/A	2.231404959	Resistant	Achuo et al 2006
Tomato	Money Maker	WT	WT	WT	3	Leaves	ABA	spray	1000	Fungus	Biotrophic	O. neolycopersici	N/A	3.884297521	Resistant	Achuo et al 2006
Tomato	Money Maker	WT	WT	WT	3	Leaves	ABA	spray	750	Fungus	Necrotrophic	B. cinerea	N/A	6.578947368	Resistant	Achuo et al 2006
Tomato	Money Maker	WT	WT	WT	3	Leaves	ABA	spray	100	Fungus	Biotrophic	O. neolycopersici	N/A	8.842975207	Resistant	Achuo et al 2006
Tomato	Money Maker	WT	WT	WT	3	Leaves	ABA	spray	500	Fungus	Biotrophic	O. neolycopersici	N/A	9.669421488	Resistant	Achuo et al 2006
Tomato	Money Maker	WT	WT	WT	3	Leaves	ABA	spray	750	Fungus	Biotrophic	O. neolycopersici	N/A	12.39669421	Resistant	Achuo et al 2006
Tomato	Money Maker	WT	WT	WT	3	Leaves	ABA	spray	500	Fungus	Necrotrophic	B. cinerea	N/A	18.42105263	Resistant	Achuo et al 2006
Tomato	Money Maker	WT	WT	WT	3	Leaves	ABA	spray	1000	Fungus	Necrotrophic	B. cinerea	N/A	34.21052632	Resistant	Achuo et al 2006
Tomato	Money Maker	sitiens	ABA	ABA deficient	3	Leaves	ABA	spray	50	Fungus	Necrotrophic	B. cinerea	N/A	-135	Susceptible	Achuo et al 2006
Arabidopsis		pmr4-1	OTHER	callose defficient	5	Leaves	N/A	N/A	0	Fungus	Necrotrophic	A. brassicola	N/A	-132.2580645	Susceptible	Flors et al 2007
Tomato	Money Maker	sitiens	ABA	ABA deficient	3	Leaves	ABA	spray	100	Fungus	Necrotrophic	B. cinerea	N/A	-130	Susceptible	Achuo et al 2006
Tomato	Money Maker	sitiens	ABA	ABA deficient	4	Leaves	ABA	phys supp	100	Bacterium	Necrotrophic	E. chrysanthemi	N/A	-128.2857738	Susceptible	Asselbergh et al 2008
Soybean		Kingwa	WT	WT	6	Leaves	ABA	N/A	8	Oomycete	Hemibiotroph	P. sojae	N/A	-124.5283019	Susceptible	Mohr et al 2001
Arabidopsis		aba2-12	ABA	ABA insensitive	4	Leaves	N/A	N/A	0	Fungus	Necrotrophic	A. brassicola	N/A	-110.5263158	Susceptible	Adie et al 2007
Arabidopsis		abi4-1	ABA	ABA insensitive	4	Leaves	N/A	N/A	0	Fungus	Necrotrophic	A. brassicola	N/A	-105.2631579	Susceptible	Adie et al 2007
Arabidopsis		abi4-1	ABA	ABA insensitive	4	Leaves	N/A	N/A	0	Fungus	Necrotrophic	B. cinerea	N/A	25.80645161	Resistant	Adie et al 2007
Arabidopsis		aao3-2	ABA	ABA deficient	4	Leaves	N/A	N/A	0	Fungus	Necrotrophic	B. cinerea	N/A	38.70967742	Resistant	Adie et al 2007
Arabidopsis		aba2-12	ABA	ABA insensitive	4	Leaves	N/A	N/A	0	Fungus	Necrotrophic	B. cinerea	N/A	70.96774194	Resistant	Adie et al 2007
Tomato	Money Maker	sitiens	ABA	ABA deficient	5	Leaves	N/A	N/A	0	Fungus	Necrotrophic	B. cinerea	N/A	75	Resistant	Asselbergh et al 2007
Tomato	Money Maker	sitiens	ABA	ABA deficient	5	Leaves	N/A	N/A	0	Fungus	Necrotrophic	B. cinerea	N/A	75	Resistant	Asselbergh et al 2007
Arabidopsis		abi1-1	ABA	ABA insensitive	4	Leaves	N/A	N/A	0	Fungus	Necrotrophic	S. sclerotiorum	N/A	-100	Susceptible	Perchepied et al 2010
Arabidopsis		aba3-2	ABA	ABA insensitive	4	Leaves	N/A	N/A	0	Fungus	Necrotrophic	S. sclerotiorum	N/A	-98.27586207	Susceptible	Perchepied et al 2010
Arabidopsis		abi2-1	ABA	ABA insensitive	4	Leaves	N/A	N/A	0	Fungus	Necrotrophic	S. sclerotiorum	N/A	-93.44827586	Susceptible	Perchepied et al 2010
Arabidopsis	Col-0	abi1-1	ABA	ABA insensitive	4	Leaves	N/A	N/A	0	Bacterium	Necrotrophic	R. solanacearum	N/A	-90.47619048	Susceptible	Hernández-Blanco 2007
Arabidopsis		aao3-2	ABA	ABA deficient	4	Leaves	N/A	N/A	0	Fungus	Necrotrophic	A. brassicola	N/A	-84.21052632	Susceptible	Adie et al 2007
Arabidopsis		Ws-0	WT	WT	6	Leaves	ABA	Spray	80	Fungus	Biotrophic	G. cichoracearum	N/A	-76.92307692	Susceptible	Xiao et al 2017
Arabidopsis		aba2	ABA	ABA insensitive	5	Leaves	N/A	N/A	0	Fungus	Necrotrophic	P cucumerina	N/A	-74.41860465	Susceptible	García-Andrade et al 2011
Arabidopsis		abi5-1	ABA	ABA insensitive	6	Leaves	ABA	Spray	80	Fungus	Biotrophic	G. cichoracearum	N/A	-74.35897436	Susceptible	Xiao et al 2017
Tomato	Money Maker	sitiens	ABA	ABA deficient	4	Leaves	N/A	N/A	0	Bacterium	Necrotrophic	E. chrysanthemi	N/A	46.99140401	Resistant	Asselbergh et al 2008
Tomato	Money Maker	sitiens	ABA	ABA deficient	4	Leaves	N/A	N/A	0	Bacterium	Necrotrophic	E. chrysanthemi	N/A	50.33333333	Resistant	Asselbergh et al 2008
Tomato	Money Maker	sitiens	ABA	ABA deficient	4	Leaves	N/A	N/A	0	Bacterium	Necrotrophic	E. chrysanthemi	N/A	51.83246073	Resistant	Asselbergh et al 2008
Tomato	Money Maker	sitiens	ABA	ABA deficient	4	Leaves	N/A	N/A	0	Bacterium	Necrotrophic	E. chrysanthemi	N/A	52.46781116	Resistant	Asselbergh et al 2008
Tomato	Money Maker	sitiens	ABA	ABA deficient	4	Leaves	N/A	N/A	0	Bacterium	Necrotrophic	E. chrysanthemi	N/A	52.83018868	Resistant	Asselbergh et al 2008
Tomato	Money Maker	sitiens	ABA	ABA deficient	4	Leaves	N/A	N/A	0	Bacterium	Necrotrophic	E. chrysanthemi	N/A	57.51295337	Resistant	Asselbergh et al 2008
Tomato	Money Maker	sitiens	ABA	ABA deficient	4	Leaves	N/A	N/A	0	Bacterium	Necrotrophic	E. chrysanthemi	N/A	57.51295337	Resistant	Asselbergh et al 2008
Rice	Indica	IRBB3	WT	WT	6	Leaves	ABA	spray	100	Bacterium	Hemibiotroph	X. oryzae	N/A	-72.72727273	Susceptible	Xu et al 2013
Tomato	Money Maker	sitiens	ABA	ABA deficient	3	Leaves	ABA	spray	1000	Fungus	Biotrophic	O. neolycopersici	N/A	-72.3145072	Susceptible	Achuo et al 2006
Arabidopsis		ocp3aba2	ABA	callose/ABA	5	Leaves	N/A	N/A	0	Fungus	Necrotrophic	P cucumerina	N/A	-65.11627907	Susceptible	García-Andrade et al 2011
Arabidopsis		aba2-3	ABA	ABA insensitive	4	Leaves	N/A	N/A	0	Fungus	Necrotrophic	S. sclerotiorum	N/A	-62.82051282	Susceptible	Perchepied et al 2010
Arabidopsis	Col-0	35S::miR156a	OTHER	OTHER	5	Leaves	ABA	spray	500	Bacterium	Hemibiotroph	P. syringae hrrC-	N/A	-61.76470588	Susceptible	Berens et al 2019
Tomato	Money Maker	sitiens	ABA	ABA deficient	5	Leaves	ABA	soil drench	1	Fungus	Necrotrophic	B. cinerea	N/A	10	Resistant	Audenaert et al
Tomato	Money Maker	sitiens	ABA	ABA deficient	5	Leaves	N/A	N/A	0	Fungus	Necrotrophic	B. cinerea	N/A	75	Resistant	Audenaert et al
Tomato	Money Maker	sitiens	ABA	ABA deficient	5	Leaves	N/A	N/A	0	Fungus	Necrotrophic	B. cinerea	N/A	85.45454545	Resistant	Audenaert et al
Tomato	Money Maker	sitiens	ABA	ABA deficient	5	Leaves	N/A	N/A	0	Fungus	Necrotrophic	B. cinerea	N/A	85.8974359	Resistant	Audenaert et al
Arabidopsis		Col-0	WT	WT	6	Leaves	ABA	Spray	80	Fungus	Biotrophic	G. cichoracearum	N/A	-60	Susceptible	Xiao et al 2017
Tomato	Money Maker	sitiens	ABA	ABA deficient	4	Leaves	ABA	spray	100	Bacterium	Necrotrophic	E. chrysanthemi	N/A	-58.88650964	Susceptible	Asselbergh et al 2008
Arabidopsis		pmr4-1	OTHER	callose defficient	4	Leaves	N/A	N/A	0	Fungus	Necrotrophic	A. brassicola	BABA	-57.77777778	Susceptible	Flors et al 2007
Tomato	Money Maker	sitiens	ABA	ABA deficient	5.5	Leaves	ABA	N/A	100000	Fungus	Necrotrophic	B. cinerea	N/A	-57.14285714	Susceptible	Sivakumaran et al 2016
Arabidopsis		pmr4	OTHER	callose production	5	Leaves	N/A	N/A	0	Fungus	Necrotrophic	P cucumerina	N/A	-56.81818182	Susceptible	García-Andrade et al 2011
Arabidopsis		npq2-2	ABA	ABA deficient	4	Leaves	N/A	N/A	0	Fungus	Necrotrophic	A. brassicola	BABA	-53.125	Susceptible	Flors et al 2007
Tomato	Money Maker	WT	WT	WT	4	Leaves	ABA	phys supp	100	Bacterium	Necrotrophic	E. chrysanthemi	N/A	-49.00990099	Susceptible	Asselbergh et al 2008
Arabidopsis		abi4-101	ABA	ABA insensitive	4	Leaves	N/A	N/A	0	Fungus	Necrotrophic	S. sclerotiorum	N/A	-47.86324786	Susceptible	Perchepied et al 2010
Tomato	Money Maker	sitiens	ABA	ABA deficient	4	Leaves	ABA	spray	100	Bacterium	Necrotrophic	E. chrysanthemi	N/A	-47.67756717	Susceptible	Asselbergh et al 2008
Arabidopsis		triple abi2-2	ABA	ABA signalling	3	Leaves	N/A	N/A	0	Fungus	Necrotrophic	P cucumerina	N/A	-45	Susceptible	Sanchez-Vallet et al 2012
Arabidopsis	Col-0	abi2-1	ABA	ABA insensitive	4	Leaves	N/A	N/A	0	Bacterium	Necrotrophic	R. solanacearum	N/A	-42.85714286	Susceptible	Hernández-Blanco 2007
Arabidopsis		Ler-0	WT	WT	6	Leaves	ABA	Spray	80	Fungus	Biotrophic	G. cichoracearum	N/A	-41.81818182	Susceptible	Xiao et al 2017
Arabidopsis		ocp3 pmr4	OTHER	callose production	5	Leaves	N/A	N/A	0	Fungus	Necrotrophic	P cucumerina	N/A	-40.90909091	Susceptible	García-Andrade et al 2011
Tomato	Money Maker	WT	WT	WT	4	Leaves	ABA	phys supp	100	Bacterium	Necrotrophic	E. chrysanthemi	N/A	-39.77186312	Susceptible	Asselbergh et al 2008
Arabidopsis	Col-0	35S::miR156a	OTHER	OTHER	5	Leaves	ABA	spray	500	Bacterium	Hemibiotroph	P. syringae hrrC-	N/A	-38.23529412	Susceptible	Berens et al 2019
Arabidopsis		abi3-1	ABA	ABA insensitive	6	Leaves	ABA	Spray	80	Fungus	Biotrophic	G. cichoracearum	N/A	-38	Susceptible	Xiao et al 2017
Arabidopsis		abi4-103	ABA	ABA insensitive	4	Leaves	N/A	N/A	0	Fungus	Necrotrophic	S. sclerotiorum	N/A	-35.47008547	Susceptible	Perchepied et al 2010
Arabidopsis	Col-0	Col-0	WT	WT	5	Leaves	ABA	spray	500	Bacterium	Hemibiotroph	P. syringae hrrC-	N/A	-35.29411765	Susceptible	Berens et al 2019
Arabidopsis		35S::HAB1	ABA	ABA insensitive	5.5	Leaves	N/A	N/A	0	Bacterium	Hemibiotroph	P. syringae DC3000	N/A	21.05263158	Resistant	de Torres-Zabala 2007
Arabidopsis		abi2-1	ABA	ABA insensitive	5.5	Leaves	N/A	N/A	0	Bacterium	Hemibiotroph	P. syringae DC3000	N/A	22.80701754	Resistant	de Torres-Zabala 2007
Arabidopsis		aao3	ABA	ABA deficient	5.5	Leaves	N/A	N/A	0	Bacterium	Hemibiotroph	P. syringae DC3000	N/A	24.07407407	Resistant	de Torres-Zabala 2007
Arabidopsis		abi1-1	ABA	ABA insensitive	5.5	Leaves	N/A	N/A	0	Bacterium	Hemibiotroph	P. syringae DC3000	N/A	29.8245614	Resistant	de Torres-Zabala 2007
Arabidopsis		Sha	WT	WT	4	Leaves	N/A	N/A	0	Fungus	Necrotrophic	S. sclerotiorum	N/A	-35.17241379	Susceptible	Perchepied et al 2010
Arabidopsis		aba3-1	ABA	ABA deficient	4	Leaves	N/A	N/A	0	Fungus	Necrotrophic	S. sclerotiorum	N/A	-33.76068376	Susceptible	Perchepied et al 2010
Arabidopsis		Col-1	WT	WT	5	Leaves	ABA	spray	100	Fungus	Necrotrophic	B. cinerea	N/A	-33.33333333	Susceptible	Hailer et al 2021
Arabidopsis		aba1-1	ABA	ABA insensitive	5	Leaves	N/A	N/A	0	Bacterium	Hemibiotroph	P. syringae	N/A	6.349206349	Resistant	Fan et al 2009
Arabidopsis		aba3-1	ABA	ABA deficient	5	Leaves	N/A	N/A	0	Bacterium	Hemibiotroph	P. syringae	N/A	6.944444444	Resistant	Fan et al 2009
Arabidopsis		aba1-1/cds2-1D	ABA	ABA deficient	5	Leaves	N/A	N/A	0	Bacterium	Hemibiotroph	P. syringae	N/A	7.936507937	Resistant	Fan et al 2009
Arabidopsis		aba2-1	ABA	ABA deficient	5	Leaves	N/A	N/A	0	Bacterium	Hemibiotroph	P. syringae	N/A	7.936507937	Resistant	Fan et al 2009
Arabidopsis		aba2-1/cds2-1D	ABA	ABA deficient	5	Leaves	N/A	N/A	0	Bacterium	Hemibiotroph	P. syringae	N/A	9.523809524	Resistant	Fan et al 2009
Arabidopsis		aba3-1	ABA	ABA deficient	3	Leaves	N/A	N/A	0	Oomycete	Biotrophic	H. arabidopsis	N/A	66.66666667	Resistant	Fan et al 2009
Arabidopsis	Col-0	Col-0	WT	WT	5	Leaves	ABA	spray	500	Bacterium	Hemibiotroph	P. syringae hrrC-	N/A	-33.33333333	Susceptible	Berens et al 2019
Arabidopsis	Col-0	35S::miR156a	OTHER	OTHER	5	Leaves	ABA	spray	500	Bacterium	Hemibiotroph	P. syringae hrrC-	N/A	-32.35294118	Susceptible	Berens et al 2019
Tomato	Money Maker	sitiens	ABA	ABA deficient	3	Leaves	ABA	spray	750	Fungus	Biotrophic	O. neolycopersici	N/A	-32.11517165	Susceptible	Achuo et al 2006
Arabidopsis		Col-2	WT	WT	5	Leaves	ABA	spray	150	Fungus	Necrotrophic	B. cinerea	N/A	-28.88888889	Susceptible	Hailer et al 2021
Arabidopsis		aba2-1	ABA	ABA	4	Leaves	ABA	spray	50	Bacterium	Hemibiotroph	P. syringae DC3000	N/A	-27.86885246	Susceptible	Tan et al 2019
Tomato	Money Maker	WT	WT	WT	4	Leaves	ABA	spray	100	Bacterium	Necrotrophic	E. chrysanthemi	N/A	-27.50316857	Susceptible	Asselbergh et al 2008
Arabidopsis		abi1-sup7	ABA	ABA insensitive	5.5	Leaves	N/A	N/A	0	Bacterium	Hemibiotroph	P. syringae DC3000	N/A	-27.08333333	Susceptible	de Torres-Zabala 2007
Arabidopsis		NahG-pmr4-1	OTHER	SA/callose	5	Leaves	N/A	N/A	0	Fungus	Necrotrophic	A. brassicola	N/A	-26.31578947	Susceptible	Flors et al 2007
Arabidopsis		sid2-1-pmr4-1	OTHER	SA/callose	5	Leaves	N/A	N/A	0	Fungus	Necrotrophic	A. brassicola	BABA	20	Resistant	Flors et al 2007
Arabidopsis		NahG	OTHER	SA	5	Leaves	N/A	N/A	0	Fungus	Necrotrophic	A. brassicola	BABA	21.875	Resistant	Flors et al 2007
Arabidopsis		NahG-pmr4-1	OTHER	SA/callose	5	Leaves	N/A	N/A	0	Fungus	Necrotrophic	A. brassicola	BABA	21.875	Resistant	Flors et al 2007
Arabidopsis		NahG	OTHER	SA	5	Leaves	N/A	N/A	0	Fungus	Necrotrophic	A. brassicola	N/A	36.84210526	Resistant	Flors et al 2007
Arabidopsis		sid2	OTHER	SA	5	Leaves	N/A	N/A	0	Fungus	Necrotrophic	A. brassicola	N/A	41.93548387	Resistant	Flors et al 2007
Arabidopsis		Col-0	WT	WT	4	Leaves	ABA	N/A	80	Fungus	Necrotrophic	A. brassicola	N/A	45.83333333	Resistant	Flors et al 2007
Arabidopsis		sid2	OTHER	SA	5	Leaves	N/A	N/A	0	Fungus	Necrotrophic	A. brassicola	BABA	51.11111111	Resistant	Flors et al 2007
Arabidopsis		pmr4-1	OTHER	callose	4	Leaves	ABA	soil drench	80	Fungus	Necrotrophic	A. brassicola	N/A	54.70588235	Resistant	Flors et al 2007
Tomato	Money Maker	WT	WT	WT	5	Leaves	ABA	soil drench	100	Fungus	Necrotrophic	B. cinerea	N/A	-25.64102564	Susceptible	Audenaert et al
Tomato	Money Maker	sitiens	ABA	ABA deficient	3	Leaves	ABA	spray	500	Fungus	Biotrophic	O. neolycopersici	N/A	-25.47065338	Susceptible	Achuo et al 2006
Tomato	Money Maker	sitiens	ABA	ABA deficient	3	Leaves	ABA	spray	250	Fungus	Biotrophic	O. neolycopersici	N/A	-22.92358804	Susceptible	Achuo et al 2006
Arabidopsis		cds2-1D	OTHER	Susceptibility	3	Leaves	N/A	N/A	0	Oomycete	Biotrophic	H. arabidopsis	N/A	-22.91666667	Susceptible	Fan et al 2009
Arabidopsis		ocp3	OTHER	callose production	5	Leaves	N/A	N/A	0	Fungus	Necrotrophic	P cucumerina	N/A	53.48837209	Resistant	García-Andrade et al 2011
Arabidopsis		ocp3	OTHER	callose production	5	Leaves	N/A	N/A	0	Fungus	Necrotrophic	P cucumerina	N/A	56.81818182	Resistant	García-Andrade et al 2011
Arabidopsis		ocp3	OTHER	callose production	5	Leaves	N/A	N/A	0	Fungus	Necrotrophic	P cucumerina	N/A	59.70149254	Resistant	García-Andrade et al 2011
Arabidopsis		ocp3	OTHER	callose production	5	Leaves	N/A	N/A	0	Fungus	Necrotrophic	B. cinerea	N/A	60.71428571	Resistant	García-Andrade et al 2011
Arabidopsis		Col-0	WT	WT	5.5	Leaves	ABA	Spray	100	Bacterium	Hemibiotroph	P. syringae DC3000	N/A	-21.42857143	Susceptible	de Torres-Zabala 2007
Tomato		WT	WT	WT	4	Leaves	Salt stress	soil drench	0	Bacterium	Hemibiotroph	P. syringae	N/A	-20.7761194	Susceptible	Thaler and Bostock 2004
Arabidopsis		cds2-1D	OTHER	Susceptibility	5	Leaves	N/A	N/A	0	Bacterium	Hemibiotroph	P. syringae	N/A	-20.63492063	Susceptible	Fan et al 2009
Arabidopsis	Col-0	abi2-1	ABA	ABA insensitive	4	Leaves	N/A	N/A	0	Fungus	Necrotrophic	P cucumerina	N/A	18.91891892	Resistant	Hernández-Blanco 2007
Arabidopsis	Col-0	abi1-1	ABA	ABA insensitive	4	Leaves	N/A	N/A	0	Fungus	Necrotrophic	P cucumerina	N/A	43.24324324	Resistant	Hernández-Blanco 2007
Arabidopsis	Col-0	abi1-6	ABA	ABA insensitive	4	Leaves	N/A	N/A	0	Fungus	Necrotrophic	P cucumerina	N/A	52.38095238	Resistant	Hernández-Blanco 2007
Arabidopsis		Col-0	WT	WT	5	Leaves	ABA	spray	50	Fungus	Necrotrophic	B. cinerea	N/A	-20	Susceptible	Hailer et al 2021
Tomato	Money Maker	WT	WT	WT	4	Leaves	ABA	spray	100	Bacterium	Necrotrophic	E. chrysanthemi	N/A	-18.82425743	Susceptible	Asselbergh et al 2008
Orange	Pinalate	Pinalate	ABA	ABA	208	Fruit	NFZ	N/A	0	Fungus	Necrotrophic	P. digitatum	NFZ	-100	Susceptible	Lafuente et al 2019
Orange	Navelate	WT	WT	WT	208	Fruit	N/A	N/A	0	Fungus	Necrotrophic	P. digitatum	NFZ	-57.14285714	Susceptible	Lafuente et al 2019
Orange	Navelate	WT	WT	WT	208	Fruit	ABA	Dipping	1000	Fungus	Necrotrophic	P. digitatum	N/A	9.523809524	Resistant	Lafuente et al 2019
Orange	Pinalate	Pinalate	ABA	ABA	208	Fruit	ABA	Dipping	1000	Fungus	Necrotrophic	P. digitatum	N/A	42.85714286	Resistant	Lafuente et al 2019
Tomato	Money Maker	sitiens	ABA	ABA deficient	3	Leaves	ABA	spray	100	Fungus	Biotrophic	O. neolycopersici	N/A	-18.49390919	Susceptible	Achuo et al 2006
Arabidopsis		Col-0	WT	WT	5.5	Leaves	ABA	Spray	100	Bacterium	Hemibiotroph	P. syringae DC3000 hrpA-	N/A	-18.42105263	Susceptible	de Torres-Zabala 2007
Arabidopsis		WT	WT	WT	4	Leaves	ABA	spray	10	Bacterium	Hemibiotroph	P. syringae DC3000	N/A	10.76923077	Resistant	Lim et al 2014
Arabidopsis		RCAR3-OX 2	OTHER	ABA hypersensitive	4	Leaves	ABA	spray	10	Bacterium	Hemibiotroph	P. syringae DC3000	N/A	7.407407407	Resistant	Lim et al 2014
Arabidopsis		RCAR3-OX 1	OTHER	ABA hypersensitive	4	Leaves	ABA	spray	10	Bacterium	Hemibiotroph	P. syringae DC3000	N/A	8.620689655	Resistant	Lim et al 2014
Tomato	Money Maker	sitiens	ABA	ABA deficient	3	Leaves	ABA	spray	50	Fungus	Biotrophic	O. neolycopersici	N/A	-16.94352159	Susceptible	Achuo et al 2006
Tomato	cv. Ailsa Craig	WT	WT	WT	5.5	Leaves	ABA	N/A	100000	Fungus	Necrotrophic	B. cinerea	N/A	-15.78947368	Susceptible	Sivakumaran et al 2016
Soybean		Kingwa	WT	WT	1	Leaves	Norflurazon	N/A	0	Oomycete	Hemibiotroph	P. sojae	N/A	13.20754717	Resistant	Mohr et al 2001
Soybean		Harosoy	WT	WT	1	Leaves	Norflurazon	N/A	0	Oomycete	Hemibiotroph	P. sojae	N/A	63.86554622	Resistant	Mohr et al 2001
Arabidopsis		Col-0	WT	WT	5	Leaves	ABA	infiltration	10	Bacterium	Hemibiotroph	P. syringae	N/A	-14.49275362	Susceptible	Fan et al 2009
Arabidopsis		abi2-1	ABA	ABA insensitive	6	Leaves	ABA	Spray	80	Fungus	Biotrophic	G. cichoracearum	N/A	-14.28571429	Susceptible	Xiao et al 2017
Arabidopsis		abi-sup5	ABA	ABA insensitive	5.5	Leaves	N/A	N/A	0	Bacterium	Hemibiotroph	P. syringae DC3000	N/A	-12.5	Susceptible	de Torres-Zabala 2007
Arabidopsis		areb	ABA	ABA TF mut	5	Leaves	ABA	spray	500	Bacterium	Hemibiotroph	P. syringae hrrC-	N/A	-11.76470588	Susceptible	Berens et al 2019
Arabidopsis		areb	ABA	ABA TF mut	5	Leaves	ABA	spray	500	Bacterium	Hemibiotroph	P. syringae hrrC-	N/A	-10.44776119	Susceptible	Berens et al 2019
Arabidopsis		Col-0	WT	WT	4	Leaves	ABA	spray	50	Bacterium	Hemibiotroph	P. syringae DC3000	N/A	-10.29411765	Susceptible	Tan et al 2019
Arabidopsis		pr2-1	OTHER	callose production	5	Leaves	N/A	N/A	0	Bacterium	Hemibiotroph	P. syringae	N/A	0.495867751	Resistant	Oide et al 2013
Arabidopsis		pmr4pad3	OTHER	callose production	5	Leaves	N/A	N/A	0	Bacterium	Hemibiotroph	P. syringae	N/A	3.801652955	Resistant	Oide et al 2013
Arabidopsis		35S::PR2pad3	OTHER	ABA biosynthesis OE	5	Leaves	N/A	N/A	0	Bacterium	Hemibiotroph	P. syringae	N/A	6.611570291	Resistant	Oide et al 2013
Arabidopsis		pmr4	OTHER	callose production	5	Leaves	N/A	N/A	0	Bacterium	Hemibiotroph	P. syringae	N/A	11.57024792	Resistant	Oide et al 2013
Tomato	Money Maker	sitiens	ABA	ABA deficient	3	Leaves	ABA	N/A	10	Fungus	Necrotrophic	B. cinerea	N/A	-10	Susceptible	Achuo et al 2006
Arabidopsis		RCAR3-OX 1	OTHER	ABA hypersensitive	4	Leaves	N/A	N/A	0	Bacterium	Hemibiotroph	P. syringae DC3000	N/A	-9.523809524	Susceptible	Lim et al 2014
Arabidopsis		abi5	ABA	ABA insensitive	4	Leaves	N/A	N/A	0	Fungus	Necrotrophic	S. sclerotiorum	N/A	-9.401709402	Susceptible	Perchepied et al 2010
Tomato	Money Maker	WT	WT	WT	3	Leaves	ABA	N/A	10	Fungus	Necrotrophic	B. cinerea	N/A	-9.210526316	Susceptible	Achuo et al 2006
Arabidopsis	Col-0	Col-0	WT	WT	5	Leaves	ABA	spray	500	Bacterium	Hemibiotroph	P. syringae hrrC-	N/A	-9.090909091	Susceptible	Berens et al 2019
Barley	Ingrid	WT	WT	WT	4	Leaves	ABA	Root	1	Fungus	Biotrophic	B. graminis	N/A	-9	Susceptible	Wiese et al 2004
Tomato	Money Maker	WT	WT	WT	5	Leaves	ABA	soil drench	1	Fungus	Necrotrophic	B. cinerea	N/A	-8.974358974	Susceptible	Audenaert et al
Tomato	Money Maker	WT	WT	WT	5	Leaves	ABA	soil drench	10	Fungus	Necrotrophic	B. cinerea	N/A	-8.974358974	Susceptible	Audenaert et al
Arabidopsis		Rbz-1	WT	WT	4	Leaves	N/A	N/A	0	Fungus	Necrotrophic	S. sclerotiorum	N/A	24.82758621	Resistant	Perchepied et al 2010
Arabidopsis	Col-0	Col-0	WT	WT	5	Leaves	ABA	spray	500	Bacterium	Hemibiotroph	P. syringae hrrC-	N/A	-8.823529412	Susceptible	Berens et al 2019
Arabidopsis		abi1-1	ABA	ABA insensitive	6	Leaves	ABA	Spray	80	Fungus	Biotrophic	G. cichoracearum	N/A	-8.571428571	Susceptible	Xiao et al 2017
Arabidopsis		quadr pyr/pyl	ABA	ABA signalling	3	Leaves	N/A	N/A	0	Fungus	Necrotrophic	P cucumerina	N/A	40	Resistant	Sanchez-Vallet et al 2012
Arabidopsis		aba1-6	ABA	Aba biosynthesis	3	Leaves	N/A	N/A	0	Fungus	Necrotrophic	P cucumerina	N/A	42	Resistant	Sanchez-Vallet et al 2012
Arabidopsis	Col-0	ein2	OTHER	ET signalling	5	Leaves	ABA	spray	500	Bacterium	Hemibiotroph	P. syringae hrrC-	N/A	-8.108108108	Susceptible	Berens et al 2019
Arabidopsis		RCAR3-OX 2	OTHER	ABA hypersensitive	4	Leaves	N/A	N/A	0	Bacterium	Hemibiotroph	P. syringae DC3000	N/A	-7.936507937	Susceptible	Lim et al 2014
Tomato		WT	WT	WT	4	Leaves	ABA	soil drench	1	Fungus	Necrotrophic	A solani	N/A	15.27967258	Resistant	Song et al 2011
Tomato		WT	WT	WT	4	Leaves	ABA	spray	8	Fungus	Necrotrophic	A solani	N/A	39.92723965	Resistant	Song et al 2011
Soybean		Harosoy	WT	WT	1	Leaves	ABA	N/A	8	Oomycete	Hemibiotroph	P. sojae	N/A	-6.722689076	Susceptible	Mohr et al 2001
Tomato		sitiens	ABA	ABA deficient	4	Leaves	N/A	N/A	0	Bacterium	Hemibiotroph	P. syringae	N/A	40.95744681	Resistant	Thaler and Bostock 2004
Arabidopsis		WT	WT	WT	5	Leaves	ABA	soil drench	80	Fungus	Necrotrophic	P cucumerina	N/A	21.42857143	Resistant	Ton et al 2004
Arabidopsis		WT	WT	WT	5	Leaves	ABA	soil drench	80	Fungus	Necrotrophic	A. brassicola	N/A	23.91304348	Resistant	Ton et al 2004
Tomato	Money Maker	WT	WT	WT	3	Leaves	ABA	spray	250	Fungus	Necrotrophic	B. cinerea	N/A	-6.578947368	Susceptible	Achuo et al 2006
Barley	Ingrid	WT	WT	WT	4	Leaves	ABA	Root	0.5	Fungus	Biotrophic	Blumeria graminis	N/A	13	Resistant	Wiese et al 2004
Barley	Ingrid	WT	WT	WT	4	Leaves	ABA	Root	5	Fungus	Biotrophic	Blumeria graminis	N/A	30	Resistant	Wiese et al 2004
Barley	Ingrid	WT	WT	WT	4	Leaves	ABA	Root	15	Fungus	Biotrophic	Blumeria graminis	N/A	37	Resistant	Wiese et al 2004
Barley	Ingrid	WT	WT	WT	4	Leaves	ABA	Root	2	Fungus	Biotrophic	Blumeria graminis	N/A	40	Resistant	Wiese et al 2004
Barley	Ingrid	WT	WT	WT	4	Leaves	ABA	N/A	10	Fungus	Biotrophic	Blumeria graminis	N/A	45	Resistant	Wiese et al 2004
Barley	Ingrid	WT	WT	WT	4	Leaves	ABA	N/A	5	Fungus	Biotrophic	Blumeria graminis	N/A	45	Resistant	Wiese et al 2004
Barley	Ingrid	WT	WT	WT	4	Leaves	ABA	Root	10	Fungus	Biotrophic	Blumeria graminis	N/A	55	Resistant	Wiese et al 2004
Barley	Ingrid	WT	WT	WT	4	Leaves	ABA	Root	20	Fungus	Biotrophic	Blumeria graminis	N/A	55	Resistant	Wiese et al 2004
Arabidopsis		sid2-1-pmr4-1	OTHER	SA/callose	5	Leaves	N/A	N/A	0	Fungus	Necrotrophic	A. brassicola	N/A	-6.451612903	Susceptible	Flors et al 2007
Arabidopsis	Col-0	ein2	OTHER	ET signalling	5	Leaves	ABA	spray	500	Bacterium	Hemibiotroph	P. syringae hrrC-	N/A	-5.555555556	Susceptible	Berens et al 2019
Arabidopsis	Col-0	snac-a sept	OTHER	ABA TF mut	5	Leaves	ABA	spray	500	Bacterium	Hemibiotroph	P. syringae hrrC-	N/A	-5.555555556	Susceptible	Berens et al 2019
Arabidopsis	Col-0	snac-a sept	OTHER	ABA TF mut	5	Leaves	ABA	spray	500	Bacterium	Hemibiotroph	P. syringae hrrC-	N/A	-5.555555556	Susceptible	Berens et al 2019
Tomato	Money Maker	WT	WT	WT	3	Leaves	ABA	spray	100	Fungus	Necrotrophic	B. cinerea	N/A	-5.263157895	Susceptible	Achuo et al 2006
Arabidopsis		35S::PR2pad3	OTHER	ABA biosynthesis OE	5	Leaves	N/A	N/A	0	Bacterium	Hemibiotroph	P. syringae	N/A	-4.218362257	Susceptible	Oide et al 2013
Arabidopsis		pmr4	OTHER	callose production	5	Leaves	N/A	N/A	0	Bacterium	Hemibiotroph	P. syringae	N/A	-4.218362257	Susceptible	Oide et al 2013
Tomato	Money Maker	WT	WT	WT	3	Leaves	ABA	spray	50	Fungus	Necrotrophic	B. cinerea	N/A	-3.947368421	Susceptible	Achuo et al 2006
Arabidopsis		pad3	OTHER	camalexin biosynthesis	5	Leaves	N/A	N/A	0	Bacterium	Hemibiotroph	P. syringae	N/A	-3.801652839	Susceptible	Oide et al 2013
Tomato	Money Maker	sitiens	ABA	ABA deficient	3	Leaves	ABA	spray	10	Fungus	Biotrophic	O. neolycopersici	N/A	-3.65448505	Susceptible	Achuo et al 2006
Arabidopsis		pad3	OTHER	camalexin biosynthesis	5	Leaves	N/A	N/A	0	Bacterium	Hemibiotroph	P. syringae	N/A	-3.225806401	Susceptible	Oide et al 2013
Arabidopsis		aba3-1	ABA	ABA deficient	6	Leaves	N/A	N/A	0	Fungus	Biotrophic	G. cichoracearum	N/A	40.58080808	Resistant	Xiao et al 2017
Arabidopsis		aba3-1	ABA	ABA deficient	6	Leaves	N/A	N/A	0	Fungus	Biotrophic	G. cichoracearum	N/A	41.0059676	Resistant	Xiao et al 2017
Arabidopsis		aba3-1	ABA	ABA deficient	6	Leaves	N/A	N/A	0	Fungus	Biotrophic	G. cichoracearum	N/A	47.82608696	Resistant	Xiao et al 2017
Arabidopsis		aba3-1	ABA	ABA deficient	6	Leaves	N/A	N/A	0	Fungus	Biotrophic	G. cichoracearum	N/A	50.40137615	Resistant	Xiao et al 2017
Arabidopsis		aba3-1	ABA	ABA insensitive	6	Leaves	N/A	N/A	0	Fungus	Biotrophic	G. cichoracearum	N/A	51.92307692	Resistant	Xiao et al 2017
Arabidopsis		aba2-1	ABA	ABA insensitive	6	Leaves	N/A	N/A	0	Fungus	Biotrophic	G. cichoracearum	N/A	58.33333333	Resistant	Xiao et al 2017
Arabidopsis		aba3-1	ABA	ABA deficient	6	Leaves	N/A	N/A	0	Fungus	Biotrophic	G. cichoracearum	N/A	61.07142857	Resistant	Xiao et al 2017
Arabidopsis		abi2-1	ABA	ABA insensitive	6	Leaves	N/A	N/A	0	Fungus	Biotrophic	G. cichoracearum	N/A	72.15189873	Resistant	Xiao et al 2017
Arabidopsis		abi1-1	ABA	ABA insensitive	6	Leaves	N/A	N/A	0	Fungus	Biotrophic	G. cichoracearum	N/A	73.41772152	Resistant	Xiao et al 2017
Arabidopsis		aba3-1	ABA	ABA deficient	6	Leaves	N/A	N/A	0	Fungus	Biotrophic	G. cichoracearum	N/A	77.77777778	Resistant	Xiao et al 2017
Pepper		WT	WT	WT	17	Fruit	ABA	spray	100	Fungus	Hemibiotroph	C. acutatum	N/A	-220	Susceptible	Hwang et al 2008
Pepper		WT	WT	WT	17	Fruit	ABA	spray	1000	Fungus	Hemibiotroph	C. acutatum	N/A	-420	Susceptible	Hwang et al 2008
Pepper		WT	WT	WT	17	Fruit	ABA	spray	1000	Fungus	Hemibiotroph	C. acutatum	N/A	-380	Susceptible	Hwang et al 2008
Pepper		WT	WT	WT	17	Fruit	ABA	spray	100	Fungus	Hemibiotroph	C. acutatum	N/A	-166.6666667	Susceptible	Hwang et al 2008
Pepper		WT	WT	WT	17	Fruit	ABA	spray	1000	Fungus	Hemibiotroph	C. acutatum	N/A	-500	Susceptible	Hwang et al 2008
Pepper		WT	WT	WT	17	Fruit	ABA	spray	1000	Fungus	Hemibiotroph	C. acutatum	N/A	-388.8888889	Susceptible	Hwang et al 2008
Arabidopsis		aba1-3	ABA	ABA deficient	5	Leaves	ABA	soil drench	25	Fungus	Hemibiotroph	L. maculans	N/A	50.16286645	Resistant	Kallif et al 2007
Arabidopsis		pmr4-1	OTHER	callose	5	Leaves	ABA	soil drench	25	Fungus	Hemibiotroph	L. maculans	N/A	91.47810755	Resistant	Kallif et al 2007
Arabidopsis		abi1-1	ABA	ABA insensitive	5	Leaves	ABA	soil drench	25	Fungus	Hemibiotroph	L. maculans	N/A	47.17948718	Resistant	Kallif et al 2007
Tomato	Money Maker	WT	WT	WT	3	Leaves	ABA	spray	250	Fungus	Biotrophic	O. neolycopersici	N/A	-2.975206612	Susceptible	Achuo et al 2006
Arabidopsis		aao3	ABA	ABA deficient	5.5	Leaves	N/A	N/A	0	Bacterium	Hemibiotroph	P. syringae DC3000 hrpA-	N/A	-2.631578947	Susceptible	de Torres-Zabala 2007
Arabidopsis		pmr4pad3	OTHER	callose production	5	Leaves	N/A	N/A	0	Bacterium	Hemibiotroph	P. syringae	N/A	-0.744416848	Susceptible	Oide et al 2013
Grapes	Beta		WT	WT	52	Fruit	ABA	spray	50	Fungus	Biotrophic	P. viticola	N/A	-40	Susceptible	Liu et al 2020
Grapes	Summer Black		WT	WT	52	Fruit	ABA	spray	50	Fungus	Biotrophic	P. viticola	N/A	-33.33333333	Susceptible	Liu et al 2020
Grapes	Kyoho		WT	WT	52	Fruit	ABA	spray	50	Fungus	Biotrophic	P. viticola	N/A	-65.2173913	Susceptible	Liu et al 2020
Grapes	Centennial Seedless		WT	WT	52	Fruit	ABA	spray	50	Fungus	Biotrophic	P. viticola	N/A	-66.66666667	Susceptible	Liu et al 2020
Arabidopsis		pr2-1	OTHER	callose production	5	Leaves	N/A	N/A	0	Bacterium	Hemibiotroph	P. syringae	N/A	-0.496278015	Susceptible	Oide et al 2013
Tomato	Money Maker	WT	WT	WT	3	Leaves	N/A	N/A	0	Fungus	Biotrophic	O. neolycopersici	N/A	0	Susceptible	Achuo et al 2006
Rice		CO39	WT	WT	5	Leaves	ABA	spray	50	Fungus	Necrotrophic	C. miyabeanus	N/A	42.5	Resistant	De Vleesschauwer 2010
Rice		CO40	WT	WT	5	Leaves	ABA	spray	100	Fungus	Necrotrophic	C. miyabeanus	N/A	35.71428571	Resistant	De Vleesschauwer 2010
Tomato	Money Maker	sitiens	ABA	ABA deficient	3	Leaves	N/A	N/A	0	Fungus	Biotrophic	O. neolycopersici	N/A	0	Susceptible	Achuo et al 2006
