## Supplementary material for "Data science approaches provide a roadmap to understanding the role of abscisic acid in defence": Table S3

Plant species	Plant mutant	Plant age (weeks)	Tissue	Concentration (μm)	Pathogen type	Pathogen lifestyle	Binary
Tomato	WT	5	Leaves	100	Fungus	Necrotrophic	Susceptible
Arabidopsis	ABA	6	Leaves	80	Fungus	Biotrophic	Susceptible
Arabidopsis	ABA	6	Leaves	80	Fungus	Biotrophic	Susceptible
Arabidopsis	ABA	4	Leaves	0	Oomycete	Necrotrophic	Susceptible
Tomato	ABA	3	Leaves	500	Fungus	Necrotrophic	Susceptible
Arabidopsis	ABA	4	Leaves	0	Oomycete	Necrotrophic	Susceptible
Arabidopsis	OTHER	5	Leaves	0	Fungus	Necrotrophic	Susceptible
Tomato	ABA	3	Leaves	250	Fungus	Necrotrophic	Susceptible
Tomato	ABA	3	Leaves	1000	Fungus	Necrotrophic	Susceptible
Arabidopsis	ABA	4	Leaves	0	Bacterium	Necrotrophic	Susceptible
Tomato	ABA	3	Leaves	750	Fungus	Necrotrophic	Susceptible
Tomato	WT	3	Leaves	0	Fungus	Necrotrophic	Susceptible
Arabidopsis	ABA	4	Leaves	0	Oomycete	Necrotrophic	Susceptible
Arabidopsis	ABA	5	Leaves	0	Fungus	Necrotrophic	Susceptible
Arabidopsis	WT	6	Leaves	80	Fungus	Biotrophic	Susceptible
Arabidopsis	ABA	6	Leaves	80	Fungus	Biotrophic	Susceptible
Arabidopsis	OTHER	4	Leaves	0	Oomycete	Necrotrophic	Susceptible
Tomato	WT	3	Leaves	10	Fungus	Necrotrophic	Susceptible
Tomato	WT	5	Leaves	10	Fungus	Necrotrophic	Susceptible
Arabidopsis	OTHER	5	Leaves	0	Fungus	Necrotrophic	Susceptible
Tomato	ABA	4	Leaves	100	Bacterium	Necrotrophic	Susceptible
Tomato	WT	3	Leaves	50	Fungus	Biotrophic	Resistant
Tomato	WT	3	Leaves	10	Fungus	Biotrophic	Resistant
Tomato	WT	3	Leaves	1000	Fungus	Biotrophic	Resistant
Tomato	WT	3	Leaves	750	Fungus	Necrotrophic	Resistant
Tomato	WT	3	Leaves	100	Fungus	Biotrophic	Resistant
Tomato	WT	3	Leaves	500	Fungus	Biotrophic	Resistant
Tomato	WT	3	Leaves	750	Fungus	Biotrophic	Resistant
Tomato	WT	3	Leaves	500	Fungus	Necrotrophic	Resistant
Tomato	WT	3	Leaves	1000	Fungus	Necrotrophic	Resistant
Tomato	ABA	3	Leaves	50	Fungus	Necrotrophic	Susceptible
Arabidopsis	OTHER	5	Leaves	0	Fungus	Necrotrophic	Susceptible
Tomato	ABA	3	Leaves	100	Fungus	Necrotrophic	Susceptible
Tomato	ABA	4	Leaves	100	Bacterium	Necrotrophic	Susceptible
Soybean	WT	6	Leaves	8	Oomycete	Hemibiotroph	Susceptible
Arabidopsis	ABA	4	Leaves	0	Fungus	Necrotrophic	Susceptible
Arabidopsis	ABA	4	Leaves	0	Fungus	Necrotrophic	Susceptible
Arabidopsis	ABA	4	Leaves	0	Fungus	Necrotrophic	Resistant
Arabidopsis	ABA	4	Leaves	0	Fungus	Necrotrophic	Resistant
Arabidopsis	ABA	4	Leaves	0	Fungus	Necrotrophic	Resistant
Tomato	ABA	5	Leaves	0	Fungus	Necrotrophic	Resistant
Tomato	ABA	5	Leaves	0	Fungus	Necrotrophic	Resistant
Arabidopsis	ABA	4	Leaves	0	Fungus	Necrotrophic	Susceptible
Arabidopsis	ABA	4	Leaves	0	Fungus	Necrotrophic	Susceptible
Arabidopsis	ABA	4	Leaves	0	Fungus	Necrotrophic	Susceptible
Arabidopsis	ABA	4	Leaves	0	Bacterium	Necrotrophic	Susceptible
Arabidopsis	ABA	4	Leaves	0	Fungus	Necrotrophic	Susceptible
Arabidopsis	WT	6	Leaves	80	Fungus	Biotrophic	Susceptible
Arabidopsis	ABA	5	Leaves	0	Fungus	Necrotrophic	Susceptible
Arabidopsis	ABA	6	Leaves	80	Fungus	Biotrophic	Susceptible
Tomato	ABA	4	Leaves	0	Bacterium	Necrotrophic	Resistant
Tomato	ABA	4	Leaves	0	Bacterium	Necrotrophic	Resistant
Tomato	ABA	4	Leaves	0	Bacterium	Necrotrophic	Resistant
Tomato	ABA	4	Leaves	0	Bacterium	Necrotrophic	Resistant
Tomato	ABA	4	Leaves	0	Bacterium	Necrotrophic	Resistant
Tomato	ABA	4	Leaves	0	Bacterium	Necrotrophic	Resistant
Tomato	ABA	4	Leaves	0	Bacterium	Necrotrophic	Resistant
Rice	WT	6	Leaves	100	Bacterium	Hemibiotroph	Susceptible
Tomato	ABA	3	Leaves	1000	Fungus	Biotrophic	Susceptible
Arabidopsis	ABA	5	Leaves	0	Fungus	Necrotrophic	Susceptible
Arabidopsis	ABA	4	Leaves	0	Fungus	Necrotrophic	Susceptible
Arabidopsis	OTHER	5	Leaves	500	Bacterium	Hemibiotroph	Susceptible
Tomato	WT	5	Leaves	1	Fungus	Necrotrophic	Susceptible
Tomato	ABA	5	Leaves	0	Fungus	Necrotrophic	Resistant
Tomato	ABA	5	Leaves	0	Fungus	Necrotrophic	Resistant
Tomato	ABA	5	Leaves	0	Fungus	Necrotrophic	Resistant
Arabidopsis	WT	6	Leaves	80	Fungus	Biotrophic	Susceptible
Tomato	ABA	4	Leaves	100	Bacterium	Necrotrophic	Susceptible
Arabidopsis	OTHER	4	Leaves	0	Fungus	Necrotrophic	Susceptible
Tomato	ABA	5.5	Leaves	100000	Fungus	Necrotrophic	Susceptible
Arabidopsis	OTHER	5	Leaves	0	Fungus	Necrotrophic	Susceptible
Arabidopsis	ABA	4	Leaves	0	Fungus	Necrotrophic	Susceptible
Tomato	WT	4	Leaves	100	Bacterium	Necrotrophic	Susceptible
Arabidopsis	ABA	4	Leaves	0	Fungus	Necrotrophic	Susceptible
Tomato	ABA	4	Leaves	100	Bacterium	Necrotrophic	Susceptible
Arabidopsis	ABA	3	Leaves	0	Fungus	Necrotrophic	Susceptible
Arabidopsis	ABA	4	Leaves	0	Bacterium	Necrotrophic	Susceptible
Arabidopsis	WT	6	Leaves	80	Fungus	Biotrophic	Susceptible
Arabidopsis	OTHER	5	Leaves	0	Fungus	Necrotrophic	Susceptible
Tomato	WT	4	Leaves	100	Bacterium	Necrotrophic	Susceptible
Arabidopsis	OTHER	5	Leaves	500	Bacterium	Hemibiotroph	Susceptible
Arabidopsis	ABA	6	Leaves	80	Fungus	Biotrophic	Susceptible
Arabidopsis	ABA	4	Leaves	0	Fungus	Necrotrophic	Susceptible
Arabidopsis	WT	5	Leaves	500	Bacterium	Hemibiotroph	Susceptible
Arabidopsis	ABA	5.5	Leaves	0	Bacterium	Hemibiotroph	Resistant
Arabidopsis	ABA	5.5	Leaves	0	Bacterium	Hemibiotroph	Resistant
Arabidopsis	ABA	5.5	Leaves	0	Bacterium	Hemibiotroph	Resistant
Arabidopsis	ABA	5.5	Leaves	0	Bacterium	Hemibiotroph	Resistant
Arabidopsis	WT	4	Leaves	0	Fungus	Necrotrophic	Susceptible
Arabidopsis	ABA	4	Leaves	0	Fungus	Necrotrophic	Susceptible
Arabidopsis	WT	5	Leaves	100	Fungus	Necrotrophic	Susceptible
Arabidopsis	ABA	5	Leaves	0	Bacterium	Hemibiotroph	Resistant
Arabidopsis	ABA	5	Leaves	0	Bacterium	Hemibiotroph	Resistant
Arabidopsis	ABA	5	Leaves	0	Bacterium	Hemibiotroph	Resistant
Arabidopsis	ABA	5	Leaves	0	Bacterium	Hemibiotroph	Resistant
Arabidopsis	ABA	5	Leaves	0	Bacterium	Hemibiotroph	Resistant
Arabidopsis	ABA	3	Leaves	0	Oomycete	Biotrophic	Resistant
Arabidopsis	WT	5	Leaves	500	Bacterium	Hemibiotroph	Susceptible
Arabidopsis	OTHER	5	Leaves	500	Bacterium	Hemibiotroph	Susceptible
Tomato	ABA	3	Leaves	750	Fungus	Biotrophic	Susceptible
Arabidopsis	WT	5	Leaves	150	Fungus	Necrotrophic	Susceptible
Arabidopsis	ABA	4	Leaves	50	Bacterium	Hemibiotroph	Susceptible
Tomato	WT	4	Leaves	100	Bacterium	Necrotrophic	Susceptible
Arabidopsis	ABA	5.5	Leaves	0	Bacterium	Hemibiotroph	Susceptible
Arabidopsis	OTHER	5	Leaves	0	Fungus	Necrotrophic	Susceptible
Arabidopsis	OTHER	5	Leaves	0	Fungus	Necrotrophic	Resistant
Arabidopsis	OTHER	5	Leaves	0	Fungus	Necrotrophic	Resistant
Arabidopsis	OTHER	5	Leaves	0	Fungus	Necrotrophic	Resistant
Arabidopsis	OTHER	5	Leaves	0	Fungus	Necrotrophic	Resistant
Arabidopsis	OTHER	5	Leaves	0	Fungus	Necrotrophic	Resistant
Arabidopsis	WT	4	Leaves	80	Fungus	Necrotrophic	Resistant
Arabidopsis	OTHER	5	Leaves	0	Fungus	Necrotrophic	Resistant
Arabidopsis	OTHER	4	Leaves	80	Fungus	Necrotrophic	Resistant
Tomato	ABA	5	Leaves	100	Fungus	Necrotrophic	Resistant
Tomato	ABA	3	Leaves	500	Fungus	Biotrophic	Susceptible
Tomato	ABA	3	Leaves	250	Fungus	Biotrophic	Susceptible
Arabidopsis	OTHER	3	Leaves	0	Oomycete	Biotrophic	Susceptible
Arabidopsis	OTHER	5	Leaves	0	Fungus	Necrotrophic	Resistant
Arabidopsis	OTHER	5	Leaves	0	Fungus	Necrotrophic	Resistant
Arabidopsis	OTHER	5	Leaves	0	Fungus	Necrotrophic	Resistant
Arabidopsis	OTHER	5	Leaves	0	Fungus	Necrotrophic	Resistant
Arabidopsis	WT	5.5	Leaves	100	Bacterium	Hemibiotroph	Susceptible
Tomato	WT	4	Leaves	0	Bacterium	Hemibiotroph	Susceptible
Arabidopsis	OTHER	5	Leaves	0	Bacterium	Hemibiotroph	Susceptible
Arabidopsis	ABA	4	Leaves	0	Fungus	Necrotrophic	Resistant
Arabidopsis	ABA	4	Leaves	0	Fungus	Necrotrophic	Resistant
Arabidopsis	ABA	4	Leaves	0	Fungus	Necrotrophic	Resistant
Arabidopsis	WT	5	Leaves	50	Fungus	Necrotrophic	Susceptible
Tomato	WT	4	Leaves	100	Bacterium	Necrotrophic	Susceptible
Orange	ABA	208	Fruit	0	Fungus	Necrotrophic	Susceptible
Orange	WT	208	Fruit	0	Fungus	Necrotrophic	Susceptible
Orange	WT	208	Fruit	1000	Fungus	Necrotrophic	Resistant
Orange	ABA	208	Fruit	1000	Fungus	Necrotrophic	Resistant
Tomato	ABA	3	Leaves	100	Fungus	Biotrophic	Susceptible
Arabidopsis	WT	5.5	Leaves	100	Bacterium	Hemibiotroph	Susceptible
Arabidopsis	WT	4	Leaves	10	Bacterium	Hemibiotroph	Resistant
Arabidopsis	OTHER	4	Leaves	10	Bacterium	Hemibiotroph	Resistant
Arabidopsis	OTHER	4	Leaves	10	Bacterium	Hemibiotroph	Resistant
Tomato	ABA	3	Leaves	50	Fungus	Biotrophic	Susceptible
Tomato	WT	5.5	Leaves	100000	Fungus	Necrotrophic	Susceptible
Soybean	WT	1	Leaves	0	Oomycete	Hemibiotroph	Resistant
Soybean	WT	1	Leaves	0	Oomycete	Hemibiotroph	Resistant
Arabidopsis	WT	5	Leaves	10	Bacterium	Hemibiotroph	Susceptible
Arabidopsis	ABA	6	Leaves	80	Fungus	Biotrophic	Susceptible
Arabidopsis	ABA	5.5	Leaves	0	Bacterium	Hemibiotroph	Susceptible
Arabidopsis	ABA	5	Leaves	500	Bacterium	Hemibiotroph	Susceptible
Arabidopsis	ABA	5	Leaves	500	Bacterium	Hemibiotroph	Susceptible
Arabidopsis	WT	4	Leaves	50	Bacterium	Hemibiotroph	Susceptible
Arabidopsis	OTHER	5	Leaves	0	Bacterium	Hemibiotroph	Resistant
Arabidopsis	OTHER	5	Leaves	0	Bacterium	Hemibiotroph	Resistant
Arabidopsis	OTHER	5	Leaves	0	Bacterium	Hemibiotroph	Resistant
Arabidopsis	OTHER	5	Leaves	0	Bacterium	Hemibiotroph	Resistant
Tomato	ABA	3	Leaves	10	Fungus	Necrotrophic	Susceptible
Arabidopsis	OTHER	4	Leaves	0	Bacterium	Hemibiotroph	Susceptible
Arabidopsis	ABA	4	Leaves	0	Fungus	Necrotrophic	Susceptible
Tomato	WT	3	Leaves	10	Fungus	Necrotrophic	Susceptible
Arabidopsis	WT	5	Leaves	500	Bacterium	Hemibiotroph	Susceptible
Barley	WT	4	Leaves	1	Fungus	Biotrophic	Susceptible
Tomato	ABA	5	Leaves	1	Fungus	Necrotrophic	Resistant
Tomato	ABA	5	Leaves	10	Fungus	Necrotrophic	Resistant
Arabidopsis	WT	4	Leaves	0	Fungus	Necrotrophic	Resistant
Arabidopsis	WT	5	Leaves	500	Bacterium	Hemibiotroph	Susceptible
Arabidopsis	ABA	6	Leaves	80	Fungus	Biotrophic	Susceptible
Arabidopsis	ABA	3	Leaves	0	Fungus	Necrotrophic	Resistant
Arabidopsis	ABA	3	Leaves	0	Fungus	Necrotrophic	Resistant
Arabidopsis	OTHER	5	Leaves	500	Bacterium	Hemibiotroph	Susceptible
Arabidopsis	OTHER	4	Leaves	0	Bacterium	Hemibiotroph	Susceptible
Tomato	WT	4	Leaves	1	Fungus	Necrotrophic	Resistant
Tomato	WT	4	Leaves	8	Fungus	Necrotrophic	Resistant
Soybean	WT	1	Leaves	8	Oomycete	Hemibiotroph	Susceptible
Tomato	ABA	4	Leaves	0	Bacterium	Hemibiotroph	Resistant
Arabidopsis	WT	5	Leaves	80	Fungus	Necrotrophic	Resistant
Arabidopsis	WT	5	Leaves	80	Fungus	Necrotrophic	Resistant
Tomato	WT	3	Leaves	250	Fungus	Necrotrophic	Susceptible
Barley	WT	4	Leaves	0.5	Fungus	Biotrophic	Resistant
Barley	WT	4	Leaves	5	Fungus	Biotrophic	Resistant
Barley	WT	4	Leaves	15	Fungus	Biotrophic	Resistant
Barley	WT	4	Leaves	2	Fungus	Biotrophic	Resistant
Barley	WT	4	Leaves	10	Fungus	Biotrophic	Resistant
Barley	WT	4	Leaves	5	Fungus	Biotrophic	Resistant
Barley	WT	4	Leaves	10	Fungus	Biotrophic	Resistant
Barley	WT	4	Leaves	20	Fungus	Biotrophic	Resistant
Arabidopsis	OTHER	5	Leaves	0	Fungus	Necrotrophic	Susceptible
Arabidopsis	OTHER	5	Leaves	500	Bacterium	Hemibiotroph	Susceptible
Arabidopsis	OTHER	5	Leaves	500	Bacterium	Hemibiotroph	Susceptible
Arabidopsis	OTHER	5	Leaves	500	Bacterium	Hemibiotroph	Susceptible
Tomato	WT	3	Leaves	100	Fungus	Necrotrophic	Susceptible
Arabidopsis	OTHER	5	Leaves	0	Bacterium	Hemibiotroph	Susceptible
Arabidopsis	OTHER	5	Leaves	0	Bacterium	Hemibiotroph	Susceptible
Tomato	WT	3	Leaves	50	Fungus	Necrotrophic	Susceptible
Arabidopsis	OTHER	5	Leaves	0	Bacterium	Hemibiotroph	Susceptible
Tomato	ABA	3	Leaves	10	Fungus	Biotrophic	Susceptible
Arabidopsis	OTHER	5	Leaves	0	Bacterium	Hemibiotroph	Susceptible
Arabidopsis	ABA	6	Leaves	0	Fungus	Biotrophic	Resistant
Arabidopsis	ABA	6	Leaves	0	Fungus	Biotrophic	Resistant
Arabidopsis	ABA	6	Leaves	0	Fungus	Biotrophic	Resistant
Arabidopsis	ABA	6	Leaves	0	Fungus	Biotrophic	Resistant
Arabidopsis	ABA	6	Leaves	0	Fungus	Biotrophic	Resistant
Arabidopsis	ABA	6	Leaves	0	Fungus	Biotrophic	Resistant
Arabidopsis	ABA	6	Leaves	0	Fungus	Biotrophic	Resistant
Arabidopsis	ABA	6	Leaves	0	Fungus	Biotrophic	Resistant
Arabidopsis	ABA	6	Leaves	0	Fungus	Biotrophic	Resistant
Arabidopsis	ABA	6	Leaves	0	Fungus	Biotrophic	Resistant
Pepper	WT	17	Fruit	100	Fungus	Hemibiotroph	Susceptible
Pepper	WT	17	Fruit	1000	Fungus	Hemibiotroph	Susceptible
Pepper	WT	17	Fruit	1000	Fungus	Hemibiotroph	Susceptible
Pepper	WT	17	Fruit	100	Fungus	Hemibiotroph	Susceptible
Pepper	WT	17	Fruit	1000	Fungus	Hemibiotroph	Susceptible
Pepper	WT	17	Fruit	1000	Fungus	Hemibiotroph	Susceptible
Arabidopsis	ABA	5	Leaves	25	Fungus	Hemibiotroph	Resistant
Arabidopsis	OTHER	5	Leaves	25	Fungus	Hemibiotroph	Resistant
Arabidopsis	ABA	5	Leaves	25	Fungus	Hemibiotroph	Resistant
Tomato	WT	3	Leaves	250	Fungus	Biotrophic	Susceptible
Arabidopsis	ABA	5.5	Leaves	0	Bacterium	Hemibiotroph	Susceptible
Arabidopsis	OTHER	5	Leaves	0	Bacterium	Hemibiotroph	Susceptible
Grapes	WT	52	Fruit	50	Fungus	Biotrophic	Susceptible
Grapes	WT	52	Fruit	50	Fungus	Biotrophic	Susceptible
Grapes	WT	52	Fruit	50	Fungus	Biotrophic	Susceptible
Grapes	WT	52	Fruit	50	Fungus	Biotrophic	Susceptible
Arabidopsis	OTHER	5	Leaves	0	Bacterium	Hemibiotroph	Susceptible
Tomato	WT	3	Leaves	0	Fungus	Biotrophic	Susceptible
Rice	WT	5	Leaves	50	Fungus	Necrotrophic	Resistant
Rice	WT	5	Leaves	100	Fungus	Necrotrophic	Resistant
Tomato	ABA	3	Leaves	0	Fungus	Biotrophic	Susceptible
